# The conserved NUS-1/DHDDS complex links N-glycosylation to lipid and lysosomal homeostasis in *C. elegans*

**DOI:** 10.64898/2025.12.25.696488

**Authors:** Meixi Gong, Yilin Du, Wentao Zhao, Lingfan Zhu, Changfeng Jia, Yuxiao Xie, Chen Liu, Wenfei Li, Pei Zhao, Zhe Zhang

## Abstract

N-glycosylation, driven by the *cis*-prenyltransferase (*cis*-PT) complex, a NUS1 and DHDDS heterotetramer, is vital for proteome integrity. Despite being linked to severe congenital disorders of glycosylation (CDGs), the systemic role of NUS1/DHDDS remains elusive. Here, we characterize the conserved *C. elegans cis*-PT complex and uncover a critical crosstalk with global lipid metabolism. *cis*-PT deficiency induces catastrophic ER stress, global glycoprotein defects, and developmental failure. Mechanistically, NUS-1 physically interacts with the core oligosaccharyltransferase (OST) complex, directly coupling substrate synthesis to N-glycan transfer. Loss of NUS-1 or DHDDS causes systemic lipopenia, lysosomal dysfunction, and cholesterol sequestration, resulting from impaired N-glycosylation of key regulatory glycoproteins like SCAP. Utilizing CDG-associated CRISPR models, we resolve the molecular basis for *cis*-PT dysfunction, identifying interface disruption and catalytic impairment as distinct disease etiologies. These findings collectively reveal a critical and previously unappreciated crosstalk between protein glycosylation and global lipid metabolism, establishing a robust system to explore CDG pathology and therapeutic strategies.
