## Supplementary Table 1. C. elegans strains used in this study. for "The conserved NUS-1/DHDDS complex links N-glycosylation to lipid and lysosomal homeostasis in *C. elegans*"

### Sheet: Sheet1
Supplementary Table 1. C. elegans strains used in this study
Figure	Strain	Allele name	Source
1, S2	N2	Bristol lab control strain	Caenorhabditis Genetics Center
	SJ4005	zcIs4 [hsp-4::GFP] V	Caenorhabditis Genetics Center
	TJ356	zIs356 [daf-16p::daf-16a/b::GFP + rol-6(su1006)]	Caenorhabditis Genetics Center
	CL2070	dvIs70 [hsp-16.2p::GFP + rol-6(su1006)]	Caenorhabditis Genetics Center
	SJ4058	zcIs9 [hsp-60::GFP + lin-15(+)]	A gift from Ye Tian lab, Institute of Genetics and Developmental Biology, CAS
	AM140	rmIs132 [unc-54p::Q35::YFP]	A gift from Ye Tian lab, Institute of Genetics and Developmental Biology, CAS
	AM141	rmIs133 [unc-54p::Q40::YFP] X	Caenorhabditis Genetics Center
2, S3, S4	PHX6254	unc-119(ed9) III; sybEx6254 [nus-1p::gfp 20ng/μL; pCFJ350 Cb-unc-119(+) 20ng/μL]	Sunybiotech
	SDU227	bmsEx16 [nus-1p::gfp::gsgs::nus-1 40ng/μL; unc-54p::mCherry 40ng/μL]	This paper
	PHX7391	DHDDS(syb7391[-1427bp] syb6399[DHDDS::GSGS::mCherry])/nT1 IV	Sunybiotech
	PHX6399	DHDDS(syb6399[DHDDS::GSGS::mCherry]) IV	Sunybiotech
	PHX7736	nus-1(syb7736[GFP::GSGS::nus-1]) II	Sunybiotech
	PHX7444	nus-1(syb7444 [nus-1p::nus-1::GSGS::GFP])/mIn1 [mIs14 [myo-2::gfp; pes-10::gfp] dpy-10(e128)] II	Sunybiotech
	SDU1211	bmsIs117[rpl-28p::GFP::GSGS::nus-1; pCFJ350 Cb-unc-119(+)]; bmsIs128[rpl-28p::DHDDS::mCherry; pCFJ350 Cb-unc-119(+)]	This paper
	SDU647	osIs64 [myo-3p::YFP::TRAM; unc-119(+)]; bmsEx131 [rpl-28p::mCherry::nus-1 20ng/μL; pCF350 Cb-unc-119(+) 20ng/μL]	This paper
	SDU1210	osIs64[myo-3p::YFP::TRAM; unc-119(+)]; bmsEx292[rpl-28p::mCherry::NUS-1(del 1-33) + pCFJ350 Cb-unc-119(+) ttTi5605]	This paper
	PHX6644	unc-119(ed9) III; sybEx6444 [nus-1p::nus-1::GSGS::3xflag 20ng/μL; pCFJ350 Cb-unc-119(+) 20ng/μL]	Sunybiotech
	PHX6430	unc-119(ed9)III; sybEx6430 [nus-1p::3xflag::GSGS::nus-1 20ng/μL; pCFJ350 Cb-unc-119(+) 20ng/μL]	Sunybiotech
	PHX6560	unc-119(ed9)III; sybEx6560 [nus-1p::nus-1(del2-33aa)::GSGS::3xflag 20ng/μL; pCFJ350 Cb-unc-119(+) 20ng/μL]	Sunybiotech
	SDU1192	nus-1(syb11074, Δ2-33) II; zcIs4[hsp-4p::gfp] V	This paper
	SDU648	osIs60 [unc-54p::MIG-23::GFP; unc-119(+)]; bmsEx131 [rpl-28p::mCherry::nus-1 20ng/μL; pCF350 Cb-unc-119(+) 20ng/μL]	This paper
	SDU649	xmaIs [Pmai-2::mai-2::GFP::mai-2 3’UTR; unc-119(+)] III; bmsEx131 [rpl-28p::mCherry::nus-1 20ng/μL; pCF350 Cb-unc-119(+) 20ng/μL]	This paper
	SDU618	qxIs257 [ced-1p::nuc-1::mChery + unc-76(+)]; bmsEx30 [rpl-28p::GFP::GSGS::nus-1 40ng/μL; pCF350 Cb-unc-119(+) 40ng/μL]	This paper
	PHX11074	nus-1(syb11074,△2-33) II	Sunybiotech
3	SDU110	bmsEx1[unc-54p::mCherry 40ng/μL]	This paper
	SDU619	unc-119(ed9)III; bmsEx131[rpl-28p::mCherry::nus-1 20ng/μL; pCFJ350 Cb-unc-119(+)ttTi5605 20ng/μl]	This paper
	SDU471	nus-1(syb7736 [GFP::GSGS::nus-1]) II;DHDDS(syb6399 [DHDDS::GSGS::mCherry]) IV	This paper
	SDU510	nus-1(syb7736 [GFP::GSGS::nus-1]) II; bmsEx1 [unc-54p::mCherry 40ng/μL]	This paper
	SDU507	DHDDS(syb6399 [DHDDS::GSGS::mCherry]) IV; bmsIs8 [C09D4.1 isoform a promoter::NLS::GFP + pCeh361]	This paper
	SDU508	bmsIs8 [C09D4.1 isoform a promoter::NLS::GFP + pCeh361]; bmsEx1 [unc-54p::mCherry 40ng/μL]	This paper
4, S8	XW13565	qxIs594 (Pmyo-3sfGFP::Gal3)	A gift from XiaoChen Wang lab, Southern University of Science and Technology
	XW12907	qxIs582 (Phyp-7sfGFP::Gal3)	A gift from XiaoChen Wang lab, Southern University of Science and Technology
	RT258	unc-119(ed3) III; pwIs50 [lmp-1p::Imp-1::GFP + Cbr-unc-119(+)]	Caenorhabditis Genetics Center
	TP12	kaIs12 [col-19p::col-19::GFP]	A gift from Dengke Ma lab,UCSF
	TV15911	wyIs592 [ser-2(prom3)::myr::GFP + odr-1p::RFP] III	A gift from Wei Zou lab, Zhejiang University
	XW13489	qxIs599 (Pvha-6sfGFP::Gal3)	A gift from XiaoChen Wang lab, Southern University of Science and Technology
	DMS1041	dmaIs40[col-101p::col-101::GFP; unc-54p::mCherry]	A gift from Dengke Ma lab,UCSF
	RT130	pwIs23 [vit-2::GFP]	Caenorhabditis Genetics Center
5, S9	MGH41	alxIs1[vha-6p::PGP-2::GFP? or pgp-2p::gfp;pRF4]	A gift from Caiyong Chen lab, Zhejiang University
	XW5399	unc-76(e911) V; qxIs257 [ced-1p::nuc-1::mCherry + unc-76(+)]	A gift from XiaoChen Wang lab, Southern University of Science and Technology
	DMS1910	nIs617 [tts-1p::GFP; unc-54p::mCherry]	A gift from Dengke Ma lab,UCSF
	MAH235	sqIs19[hlh-30p::hlh-30::GFP + rol-6(su1006)]	A gift from Yidong Shen lab, Shanghai Institute of Biochemistry and Cell Biology,CAS
	XW19131	qxIs750 [PhspNUC-1::pHTomato, Pord-1::GFP]	A gift from XiaoChen Wang lab, Southern University of Science and Technology
	MAH215	sqIs11 [lgg-1p::mCherry::GFP::lgg-1 + rol-6]	Caenorhabditis Genetics Center
6, S10	LIU1	ldrIs1 [dhs-3p::dhs-3::GFP + unc-76(+)]	A gift from Bin Liang lab, Yunnan University
	SDU859	bmsEx221 [vha-6p::mCherry::gsgs::mD4H 50ng/μL, sur-5p::SUR-5::GFP(NLS) 10ng/μL, salmon sperm DNA 40ng/μL]	This paper
	SDU241	epEx141[sbp-1::GFP::SBP-1+rol-6(su1006)]	This paper
	DMS303	nIs590 [fat-7p::fat-7::GFP + lin15(+)] V	Caenorhabditis Genetics Center
7, S13	PHX7967	nus-1(syb7967,R223H)//mIn1 [mIs14[myo-2::gfp; pes-10:gfp] dpy-10(e128)] II	Sunybiotech
	PHX7690	DHDDS(syb7690, R48H) IV/nT1 [qIs51] (IV;V)	Sunybiotech
	SDU858	DHDDS(syb6399[DHDDS::GSGS::mCherry]) IV; bmsEx179 [rpl-28p::GFP::gsgs::nus-1(R223H), unc-54p::mCherry]	This paper
	SDU1202	nus-1(syb7967,R223H)//mIn1 [mIs14[myo-2::gfp; pes-10:gfp] dpy-10(e128)] II; nIs590 [fat-7p::fat-7::GFP + lin15(+)] V	This paper
	SDU1207	DHDDS(syb7690, R48H) IV/nT1 [qIs51] (IV;V); nIs590 [fat-7p::fat-7::GFP + lin15(+)] V	This paper
	SDU1203	nus-1(syb7967,R223H)//mIn1 [mIs14[myo-2::gfp; pes-10:gfp] dpy-10(e128)] II; ldrIs1 [dhs-3p::dhs-3::GFP + unc-76(+)]	This paper
	SDU1208	DHDDS(syb7690, R48H) IV/nT1 [qIs51] (IV;V); ldrIs1 [dhs-3p::dhs-3::GFP + unc-76(+)]	This paper
