## Supplementary Table 2. Primers used in this study for "The conserved NUS-1/DHDDS complex links N-glycosylation to lipid and lysosomal homeostasis in *C. elegans*"

### Sheet: Sheet1
Supplementary Table 2. Primers used in this study
	Primers	Sequence
test L4440 RNAi	L4440 RNAi forward	CTTATCGAAATTAATACG
	L4440 RNAi reverse	AGGGCGAATTGGGTACCG
UPRER genes qPCR	cht-1 qPCR F	TTGGGCTGGAGAAGGAATGT
	cht-1 qPCR R	ACTCCATCCTCCGAACGAGA
	hsp-4 qPCR F	CATCTCGTGGAATCAACCCT
	hsp-4 qPCR R	TGACGTCAAGAAGGACAACA
	cbp-3 qPCR F	CATTGCCCGATGTGATCAGT
	cbp-3 qPCR R	CTGACATTGCCGAAGATCCA
test nus-1(gk3365)	VC3364 Forward1	CTTAGGATATTCACCGTTGTG
	VC3364 Reverse1	AGGATCATGAACCAAGAGGAC
	VC3364 Reverse2	AGTTGTATTACTTCGGTCTGC
test DHDDS(syb7285)	dhdds promoter screen F	cctagttagggggattggat
	dhdds mCherry screen F	GTTCTTTGGCCTGAATTTGG
	klp-12 screen R	aatgcgacctgcacacaagt
build nus-1p::GFP	nus-1 transcriptional F	aacaacttggaaatgaaataagcttAAATCCCGGAGCAGAAGAC
	nus-1 transcriptional R	tttgggtcctttggccaatcccgggCTGAATTCGAATTATCATATTTCTGAGATAC
build nus-1p::GFP::nus-1	N-GFP nus-1 F	GCATGGATGAACTATACAAAGGGTCTGGGTCTCTAGATG
	nus-1 EcoRI R	AGCGACCGGCGCTCAGTTGGAATTCTACGAATGCTTACTTTCCAACACGAATATCAC
build rpl-28p::GFP::nus-1	rpl-28 gfp nus-1 F	aagacaacgagaagtaaagcgctgcggccgcCTTGTTTAACTTTAAG
	rpl-28 gfp nus-1 R	tttgggtcctttggccaatcccgggggcgcgccCACCCTTTTT
build rpl-28p::DHDDS::mCherry	pDEST-dhdds F	attttcagGAggacccttggctagcaaaaATGGCGGCAAACTTGACAG
	pDEST-dhdds R	ACCATttttTCTACCGGTACCccCGATTTGACGGAAATCAAATCTCG
build rpl-28p::mCherry::nus-1	rpl-28p GSGS nus-1 SacI F	gatgaattgtataagGAGCTCGGGTCTGGGTCTCTAGATG
	rpl-28p GSGS nus-1 R	GTTGGGATCCTACGAATGCTTACTTTCCAAC
	rpl-28p GSGS nus-1 F	AGCATTCGTAGGATCCCAACTGAGCGCCGGTCGC
	rpl-28p GSGS nus-1 SpeI R	GAAAGGGCCCGTACGGCCGACTAGTaaacagttatgtttggtatattgggaatgtattctgtcatttaag
build nus-1p::nus-1::FLAG	nus-1 HpaI F	ATCTTGCTAGTATTCAGGTTAACGTATTATCAAGGAAAATGG
	nus-1 3xflag bsmI R	ttggaattctacgaatgctacttgtcatcgtcatccttgtaatcgatatcatgatctttataatcaccgtcatggtctttgtagtcagacccagacccCTTTCCAACACGAATATCAC
build nus-1p::nus-1::FLAG	nus-1 promoter kpnI F	TTGGCTAGCGTCGACGGTACCaaatcccggagcagaagac
	N-3xflag nus-1 R	TGTAATCGATATCATGATCTTTATAATCACCGTCATGGTCTTTGTAGTCCATctgaattcgaattatcatatttctgag
	N-3xflag nus-1 F	AGATCATGATATCGATTACAAGGATGACGATGACAAGGGGTCTGGGTCTCTAGATGTAGGGTGGATC
	nus-1 EcoRI R	AGCGACCGGCGCTCAGTTGGAATTCTACGAATGCTTACTTTCCAACACGAATATCAC
build nus-1p::nus-1Δ2-33::FLAG	nus-1 PmlI-F	ttatttatttattttcccacgtgttttcagctcgaccattc
	nus-1 PmlI R	tggcgatctgCATCTGAATTCGAATTATCATATTTCTG
	nus-1 del2-33 F	aattcagatgCAGATCGCCATGAAGAATAG
	nus-1 del HpaI R	ATTTTCCTTGATAATACGTTAACCTGAATACTAGCAAGATC
build rpl-28p::mCherry::nus-1Δ2-33	28p-Ch AgeI F	agGAGGACCCTTGGAGGGTACCGGTAGAaaaaATGGTCTCAAAGGG
	Ch-NUS-1 GSGS R	TGGCGATCTGGGATCCAGACCCCTTATACAATTCATCCATGC
	Ch-NUS-1 GSGS F	GGGTCTGGATCCCAGATCGCCATGAAGAATAG
	nus-1 del HpaI R	ATTTTCCTTGATAATACGTTAACCTGAATACTAGCAAGATC
test NUS-1Δ2-33	nus-1 promoter screen F	aagcctcggctaaacatgtc
	VC3364 Forward1	CTTAGGATATTCACCGTTGTG
	VC3364 Reverse2	AGTTGTATTACTTCGGTCTGC
lysosome-related genes qPCR	hlh-30 qF	ATCGCATCTTCCACCGATCC
	hlh-30 qR	TGGCTCCAGAAGAAAACCACG
	unc-51 qF	ATGCAATACGACGCGAAAGC
	unc-51 qR	CCGTAGATTCGGAGAGCACC
	vps-34 qF	TGGCCACCTTCCTGATTGAC
	vps-34 qR	CTTGTGCACGGGTATCAGGT
	atg-2 qF	GGCGTTTGGACAACTCAACC
	atg-2 qR	CATGCTGCATACAACGTCCG
	atg-11 qF	TCGTCTCCCTCGGTGATACA
	atg-11 qR	CTGTAAATGCAGCCCAAGGC
	sqst-1 qF	AGTCACAATCCGCAATCGGT
	sqst-1 qR	AATCAGCCGATGGGAACAGT
	lgg-2 qF	TGCTAGCCACGCTTCAAAGT
	lgg-2 qR	CCTTGTTCGGTTGTTGGCTG
	lmp-1 qF	TTGGACTCGTCGGAGGATCT
	lmp-1 qR	GTCAGTTGGGAAAACGGTGC
	asp-4 qF	CGGTTCTCGGAGTTCAACCA
	asp-4 qR	TGGGTTACGGTTGAGCCAAA
build vha-6p::mCherry::D4	mD4 HindIII F1	aacaacttggaaatgaaataagcttacaacaaaaaaaaataattcgaac
	mD4 HindIII R1	caatcccgggtttttatgggttttggtagg
	mD4 F2	cccataaaaacccgggattggccaaagg
	mD4 R2	tgctcaccatttttTCTACCGGTACCCTCCAAG
	mD4 EcoRI F3	GGTAGAaaaaatggtgagcaagggcgag
	mD4 EcoRI R3	AGCGACCGGCGCTCAGTTGGAATTCGATATCttaattgtaagtaatactagatccagggtataaagtag
spb-1-related genes qPCR	sbp-1 ep79 screen F2	TCGAAGCAGAAGCAGTTGAG
	sbp-1 ep79 screen R1	CATCTCCGTTTCGAGAGATC
	fat-7 RT-PCR F	GCGCTGCTCACTATTTTGGT
	fat-7 RT-PCR R	CCTTCACCAACGGCTACAAC
test NUS-1(R223H)	nus-1 gfp screen F	CATTATGCGGTTATCCTCCT
	VC3364 Reverse1	AGGATCATGAACCAAGAGGAC
test DHDDS(R48H)	dhdds promoter screen F	cctagttagggggattggat
	dhdds screen R2	TCTTCTGCCAGTCGCATAAG
build rpl-28p::stt-3::GSGS::mCherry	STT-3-Ch AgeI F	agGAGGACCCTTGGAGGGTACCGGTAGAaaaaATGACATCAACAACGGCG
	STT-3-Ch GSGS R	TTGAGACCATGGATCCAGACCCAGCTTTAGAAGCGGTTGG
	STT-3-Ch GSGS F	GGGTCTGGATCCATGGTCTCAAAGGGTGAAG
	STT-3Ch EcoRI R	AGCGACCGGCGCTCAGTTGGAATTCTTACTTATACAATTCATCCATGCC
build rpl-28p::GFP::nus-1(R223H)	NUS1 R223H F1	TTGGCTAGCGTCGACGGTACCATGAGTAAAGGAGAAGAAC
	NUS1 R223H R1	CTACATCTAGAGACCCAGACCCGAGCTCTTTGTATAGTTCATCCATGC
	NUS1 R223H F2	ACTATACAAAGAGCTCGGGTCTGGGTCTCTAGATGTAGGGTGGATC
	NUS1 R223H R2	AGCGACCGGCGCTCAGTTGGGATCCTTACTTTCCcACGTGAATATC
build pBMCL1 3xFLAG::GFP::NUS-1(WT)	0116 NUS-1(WT) F	GTTTTGTTTCAAGGTCCATCTCGAGGAATGCTAGATGTAGGGTGG
	0116 NUS-1(WT) R	CAGAGGTTGATTATCCTAAGAATTCTTACTTTCCAACACGAATATC
build pBMCL1 3xFLAG::GFP::NUS-1(R223H)	0116 NUS-1(WT) F	GTTTTGTTTCAAGGTCCATCTCGAGGAATGCTAGATGTAGGGTGG
	0116 NUS-1(R223H) R	CAGAGGTTGATTATCCTAAGAATTCTTACTTTCCcACGTGAATATC
build pcDNA3.1 DHDDS(WT)::FLAG	DHDDS-FLAG NheI F	TATAGGGAGACCCAAGCTGGCTAGCATGGCGGCAAACTTGACAG
	DHDDS-FLAG XhoI R	CAGATCCTCCCATGGTGGCCTCGAGCGATTTGACGGAAATCAAATCTC
build pcDNA3.1 DHDDS(R48H)::FLAG	DHDDS-FLAG NheI F	TATAGGGAGACCCAAGCTGGCTAGCATGGCGGCAAACTTGACAG
	DHDDS-FLAG R48H R	TTGCAAAACGGTGGTTTCCGTCCATCAC
	DHDDS-FLAG R48H F	CGGAAACCACCGTTTTGCAAAGACAAAAC
	DHDDS-FLAG XhoI R	CAGATCCTCCCATGGTGGCCTCGAGCGATTTGACGGAAATCAAATCTC
